# The AFB1 auxin receptor controls the cytoplasmic auxin response pathway in *Arabidopsis thaliana*

**DOI:** 10.1101/2023.01.04.522696

**Authors:** Shiv Mani Dubey, Soeun Han, Nathan Stutzman, Michael J Prigge, Eva Medvecká, Matthieu Pierre Platre, Wolfgang Busch, Matyáš Fendrych, Mark Estelle

## Abstract

The phytohormone auxin triggers root growth inhibition within seconds via a non-transcriptional pathway. Among members of the TIR1/AFBs auxin receptor family, AFB1 has a primary role in this rapid response. However, the unique features that confer this specific function have not been identified. Here we show that the N-terminal region of AFB1, including the F-box domain and residues that contribute to auxin binding, are essential and sufficient for its specific role in the rapid response. Substitution of the N-terminal region of AFB1 with that of TIR1 disrupts its distinct cytoplasm-enriched localization and activity in rapid root growth inhibition. Importantly, the N-terminal region of AFB1 is indispensable for auxin-triggered calcium influx which is a prerequisite for rapid root growth inhibition. Furthermore, AFB1 negatively regulates lateral root formation and transcription of auxin-induced genes, suggesting that it plays an inhibitory role in canonical auxin signaling. These results suggest that AFB1 may buffer the transcriptional auxin response while it regulates rapid changes in cell growth that contribute to root gravitropism.
