## Supplemental Table 2 for "The AFB1 auxin receptor controls the cytoplasmic auxin response pathway in *Arabidopsis thaliana*"

### Sheet: Sheet1
supplementary table 2
Gene	F/R	primer sequence	Information
ccvTIR1	fragment1F	GCGCCGTCTCGCTCGAATGCAGAAGCGAATAGCCTTG	Used in Goldenbraid cloning
ccvTIR1	fragment 1R	GCGCCGTCTCGCAAGACCATCGGTGGAGAAG
ccvTIR1	fragment 2F	GCGCCGTCTCGCTTGCTGCTATCGCTGCCAC
ccvTIR1	fragment 2R	GCGCCGTCTCGATACGGAGACAAGCCCCTGT
ccvTIR1	fragment 3F	GCGCCGTCTCGGTATCCATGGGCTGTCCAAA
ccvTIR1	fragment 3R	GCGCCGTCTCGGCCTCGAGTCCGGTGCACCC
ccvTIR1	fragment 4F	GCGCCGTCTCGAGGCCAGAGAGCTGCCCTGT
ccvTIR1	fragment 4R	GCGCCGTCTCGCTCACGAACCTAATCCGTTAGTAGTAATGATTTGC
ccvAFB1	fragment 1F	GCGCCGTCTCGCTCGAATGGGTCTTCGATTCCCACC
ccvAFB1	fragment 1R	GCGCCGTCTCGGCGACGAACTTTTCGCCGCCATAGCTTCAATCCACGGCCAAGCATAACCACCCCAACCATCAGGAACGAGATTATAGTCAGCGCCGTGTGGCTTCC
ccvAFB1	fragment 2F	GCGCCGTCTCGTCGCTTGAAGAGATCAGAATG
ccvAFB1	fragment 2R	GCGCCGTCTCGATACCAAAGAAGTTGAACTCTCTG
ccvAFB1	fragment 3F	GCGCCGTCTCGGTATCTCTTGACTTCTCTTGTTTA
ccvAFB1	fragment 3R	GCGCCGTCTCGAAAGACCAGATAAGCTCTGAAG
ccvAFB1	fragment 4F	GCGCCGTCTCGCTTTGGGATGTCCTCCCTGA
ccvAFB1	fragment 4R	GCGCCGTCTCGCAAAGACGGAAGCACTTGAG
ccvAFB1	fragment 5F	GCGCCGTCTCGTTTGTGTGATAGAGCCATTTGC
ccvAFB1	fragment 5R	GCGCCGTCTCGGATACGGAGAGCCGTCGAAG
ccvAFB1	fragment 6F	GCGCCGTCTCGTATCTGGTCTTCTCTCTGACA
ccvAFB1	fragment 6R	GCGCCGTCTCGTTGTCTCTAGCTTGGCAGCG
ccvAFB1	fragment 7F	GCGCCGTCTCGACAATGCGATCCCTTTGGATG
ccvAFB1	fragment 7R	GCGCCGTCTCGCTCACGAACCCTTTATGGCTAGATGTGAAACTC
fbATTT	fragment 1F	GCGCCGTCTCAGTCCAGCGACGGTGATTAGG	AFB1 segement
fbATTT	fragment 1 R	GCGCCGTCTCAGGACTGACCGCGTAACAG	AFB1 segement
ccvTIR1 E12K	fragment 1F	GCGCCGTCTCGCTCGATGCAGAAGCGAATAGCCTTGTCGTTTCCAGAAAAGGTACTAGAGCATG	To create E12K mutation
mVenus	F	GCGCCGTCTCGCTCGTTCGGGAGGAGGAAGCAAAGGCGA
mVenus	R	GCGCCGTCTCGCTCAAAGCTTACTTGTATAGCTCGTCCATG
mScarlet	F	GCGCCGTCTCGCTCGTTCGGGCGGTGGTAGTATGGTGTC
mScarlet	R	GCGCCGTCTCGCTCAAAGCTCACTTATACAGCTCGTCCAT
PIN2 promoter	fragment1F	GCGCCGTCTCGCTCGGGAGATCTTTCAATAGTTTCATCCTGTTTT
PIN2 promoter	fragment 1R	GCGCCGTCTCGTGATCTCTATGTCATCTACACG
PIN2 promoter	fragment 2F	GCGCCGTCTCGATCAACGAATTGATGGAGTCTTTG
PIN2 promoter	fragment 2R	GCGCCGTCTCGTAAGACGGCGAAGGTTGATG
PIN2 promoter	fragment 3F	GCGCCGTCTCGCTTAATAGCTTACACAAAAATCGTTT
PIN2 promoter	fragment 3R	GCGCCGTCTCGCTTAAGACGATATTTAATTAATGTTGTTT
PIN2 promoter	fragment 4F	GCGCCGTCTCGTAAGGAACTTCACTTCCTTGTC
PIN2 promoter	fragment 4R	GCGCCGTCTCGCTCAATGGTTTGATTTACTTTTTCCGGCGAG
TIR1 promoter	F	GCGCCGTCTCGCTCGGGAGGAGTACGAAACCCGAGACTA
TIR1 promoter	R	GCGCCGTCTCGCTCACATTCCTCGAGATCTCGATGATCG
TAAA	F	ttagatcacactcatatcgatATCATCGAGATCTCGAGGTTATTTG	TIR1 segment
TAAA	R	tcgccgccatagcttcaatcCATGGATACACGTAACCTCC	TIR1 segment
TAAA	F-2	GATTGAAGCTATGGCGGC	AFB1 segement
TAAA	R-2	TCGATATGAGTGTGATCTAAATCG	AFB1 segment
ATAA	F	ttggggtggttatgcttggcCATGGATTGAGGCCATGTC	TIR1 segment
ATAA	R	aagtaagctaacgagtccatCAAGTGGAACAGCTCGGTTAAG	TIR1 segment
ATAA	F-2	ATGGACTCGTTAGCTTACTTCG	AFB1 segement
ATAA	R-2	GCCAAGCATAACCACCCCAA	AFB1 segment
AATA	F	agttgaatccagctgtgactCTTGAAAAATTGGCTACTTTAC	TIR1 segment
AATA	R	gtcttgactctggaggatgtTCATCGATGACTTCCACATTC	TIR1 segment
AATA	F-2	ACATCCTCCAGAGTCAAGAC	AFB1 segement
AATA	R-2	AGTCACAGCTGGATTCAACT	AFB1 segment
AAAT	F	aatgtcgaagtcattgatgaACGGGGTGCACCGGACTC	TIR1 segment
AAAT	R	aatatgactgaagcagctagcATTACTTGTACAGCTCGTCC	TIR1 segment
AAAT	F-2	CTAGCTGCTTCAGTCATATTTTC	AFB1 segement
AAAT	R-2	TCATCAATGACTTCGACATTG	AFB1 segment
TTTT	F	ttagatcacactcatatcgatATCATCGAGATCTCGAGGTTATTTG	TIR1 segment
TTTT	R	aatatgactgaagcagctagcATTACTTGTACAGCTCGTCC	TIR1 segment
TTTT	F-2	CTAGCTGCTTCAGTCATATTTTC	AFB1 segement
TTTT	R-2	TCGATATGAGTGTGATCTAAATCG	AFB1 segment
iATTT	F	ATTGAGGCCATGTCTTCGTCTTACA	TIR1 segment
iATTT	R	GAGGATCCTAATCCGTTAGTAGTAATGATTTGCCTGGA	TIR1 segment
iATTT	F-2	GATGATCAGGAGGTGGAGGTGGAGCT	AFB1 segement
iATTT	R-2	CCACGGCCAAGCATAACC	AFB1 segment
NESnheS	F	ctagaTCTCGAGCGAACAGCAATGAATTAGCCTTGAAATTAGCAGGTCTTGATATCAACAAGACAGAAg	To create NES tag
NESnheaS	R	ctagcTTCTGTCTTGTTGATATCAAGACCTGCTAATTTCAAGGCTAATTCATTGCTGTTCGCTCGAGAt	To create NES tag
SV40FP-XbaI	F	tctagaATGGCTCCAAAGAAGAAGAGAAAGGTCGCTGTGAGCAAGGGCGAGGA	To create NLS tag
mCitrine-XbaI	R	tactctagaattacttgtacagctcgtccatgc	To create NLS tag
TIR1-nhe	F	AAATCATTACTACTAACGGATTAggAGctAgcGAAACGAGGTACATTTTTC	To create NheI site
TIR1-nhe	R	GAAAAATGTACCTCGTTTCgcTagCTccTAATCCGTTAGTAGTAATGATTT	To create NheI site
AFB1-nhe	F	GCCATAAAGggAgCTaGCTGCTTCAGTCATATTTTCCTTTC	To create NheI site
AFB1-nhe	R	GAAGCAGCtAGcTccCTTTATGGCTAGATGTGAAACTCC	To create NheI site
AFB1 K8E	F	GTCTCCGATTCCCACCTGAGGTGTTGGAACATATC	Site-directed mutagenesis
AFB1 K8E	R	GATATGTTCCAACACCTCAGGTGGGAATCGGAGAC	Site-directed mutagenesis
TIR1 E12K	F	CCTTGTCGTTTCCAGAAAAGGTACTAGAGCATGTG	Site-directed mutagenesis
TIR1 E12K	R	CACATGCTCTAGTACCTTTTCTGGAAACGACAAGG	Site-directed mutagenesis
AFB1	F	CAGAAGCTATGGGTGATGGACTTGATTG	qRT-primer
AFB1	R	GTTGCATCAAGATCTGGCTCAGATGG	qRT-primer
IAA5	F	AAGATCTTGCTTCCGCTCTGCAA	qRT-primer
IAA5	R	TTCCCAAGGAACATCTCCAGCAAG	qRT-primer
IAA6	F	CTTGGCATAGGAGTGGCGAAGG	qRT-primer
IAA6	R	CTTGCATGATTCTTTAAACATCTGCCAAGG	qRT-primer
IAA19	F	GAAGATGGATCTTGGTTCGAGCCAAG	qRT-primer
IAA19	R	GGTAACGTATTCGCAGTTGTCACC	qRT-primer
PP2A	F	TAACGTGGCCAAAATGATGCAATCTCTC	qRT-primer
PP2A	R	CCGAACATCAACATCTGGGTCTTCACTTA	qRT-primer
mCitrine	F	CAAGCAGAAGAACGGCATCAAGG	qRT-primer
mCitrine	R	CTTTGCTCAGCTTGGACTGGTAG	qRT-primer
LBD16	F	CAACAGGTGGCTTTCTTGCAATCACA	qRT-primer
LBD16	R	ACCGATCGGAGAGACACTAGTTTGT	qRT-primer
LBD29	F	CAACAGGTTGTGAATTTACAAGCAGAAC	qRT-primer
LBD29	R	GATAAGGAGCCTTAGTAGTGTCTCCATAGT	qRT-primer
